# Transcriptomic changes across subregions of the primate cerebellum support the evolution of uniquely human behaviors

**DOI:** 10.1101/2025.03.03.641249

**Authors:** Katherine Rickelton, John J. Ely, William D. Hopkins, Patrick R. Hof, Chet C. Sherwood, Amy L. Bauernfeind, Courtney C. Babbitt

## Abstract

**Background:** Compared to other primates, humans display unique behaviors including language and complex tool use. These abilities are made possible in part by the cerebellum. This region of the hindbrain, comprising the flocculus, vermis, and lateral hemispheres, has expanded throughout primate evolution, particularly in great apes. Given the cerebellum’s architecture—differing in connectivity, neuron content, and functions across subregions—examining subregional differences is crucial to understanding its evolutionary trajectory.

**Results:** We performed bulk RNA-seq across samples from six primate species, representing 40-50 million years of evolutionary history, across four subregions of the cerebellum (vermis, flocculus, right lateral hemisphere, left lateral hemisphere). We analyzed changes in gene expression with respect to evolutionary relationships via the Ornstein-Uhlenbeck model and found that, on average, 8.5% of orthologous genes are differentially expressed in humans relative to other non-human primates. Subregion-specific gene expression patterns reveal that the primate lateral hemispheres exhibit significant differences in synaptic activity and glucose metabolism, which in turn are highly implicated in neural processing.

**Conclusions:** This study provides a novel perspective on gene expression divergences across cerebellar subregions in multiple primate species, offering valuable insights into the evolution of this brain structure. Our findings reveal distinct subregional transcriptomic patterns, with the lateral hemispheres emerging as key sites of divergence across the six primate species. The enrichment of genes related to synaptic activity, glucose metabolism, locomotion, and vocalization highlights the cerebellum’s crucial role in supporting the neural complexity underlying uniquely human and other species-specific primate behaviors.
