## Supplemental Table 10 for "Transcriptomic changes across subregions of the primate cerebellum support the evolution of uniquely human behaviors"

### Sheet: LLH_GlucoseMetabolism
NAME	Hum2	Hum5	Hum9	Hum13	Chi69	Gor84	Sia28	Rhe47	Rhe51	Rhe55	Rhe59	Rhe87	Mar.35	Mar.39	Mar.43
SOGA1	6926	9586	10128	8572	5277	4496	1946	4786	6080	3273	4872	5598	2949	3317	2987
PPARGC1A	553	440	282	332	352	389	205	231	272	244	403	216	204	165	182
EP300	1886	1975	1722	1632	1819	1538	1095	1837	2521	1389	2227	2416	1512	1478	1292
FOXO1	131	77	67	79	60	61	56	208	274	207	223	211	44	49	44
OGT	5285	4398	3515	3604	3009	1389	1718	1709	2401	2003	2570	2148	2181	1708	1716
DGKQ	996	709	685	750	809	285	273	380	648	465	621	439	712	703	660
IRS2	1272	965	670	798	1181	1087	397	672	759	457	751	614	669	640	490
IGF2	12	9	1	16	116	535	59	344	657	308	441	363	164	316	182
FOXK1	1688	1308	1272	1316	278	229	157	146	204	127	208	168	171	153	138
TCF7L2	70	35	37	48	49	2	21	37	46	22	28	34	40	34	27
PGP	944	793	620	783	207	453	248	521	972	713	876	457	290	278	206
IGFBP4	128	68	128	73	35	60	28	24	62	35	38	43	19	26	24
INSR	2502	1555	1354	1507	914	427	278	640	1034	585	915	746	702	662	549
SRC	311	234	202	264	256	95	54	266	343	230	345	262	172	161	146
SLC35B4	1353	980	831	992	140	77	110	281	355	225	364	294	85	94	80
LCMT1	397	233	233	242	257	195	80	160	186	144	205	143	139	96	106
RORA	5286	3091	2958	3588	916	322	520	788	1283	1027	1195	752	443	298	390
PPARA	408	256	264	289	38	25	37	35	38	27	45	38	64	54	54
PPP4R3B	1718	1072	930	1061	1401	568	834	1001	1267	1116	1423	1100	592	415	433
PPP1R3G	61	24	29	50	26	37	29	44	33	40	40	27	3	10	6
EPM2AIP1	1888	1693	1404	1582	776	256	496	530	803	603	878	618	891	690	781
KAT2B	1149	706	616	825	823	271	162	535	624	373	640	487	271	261	287
GPLD1	1173	689	799	749	753	551	447	90	238	95	125	109	119	67	77
CRY1	552	441	366	415	383	202	299	392	528	437	469	529	148	166	179
C1QTNF12	16	5	9	3	26	47	73	12	25	15	12	17	26	26	41
AKT1	1115	729	788	913	903	700	443	467	724	570	610	444	495	383	386
PDK3	882	674	569	645	158	68	98	141	193	169	185	140	135	125	166
NCOA2	1608	1282	1151	1276	1479	708	800	1062	1400	1020	1411	1066	890	785	890
PHKG2	253	143	172	175	156	64	115	239	327	244	350	280	292	250	273
BCKDK	458	370	339	327	265	105	203	217	373	262	393	302	256	186	246
FOXK2	876	869	662	728	254	196	209	572	808	593	829	643	251	237	262
DYRK2	425	304	257	268	204	54	83	157	197	144	176	133	134	107	132
NR3C1	2318	2104	1806	2081	2134	779	790	1502	2199	1690	2249	1573	703	476	668
AKT2	3886	2852	2942	2904	2056	1804	195	1066	1372	1162	1376	1093	356	261	333
ACTN3	51	29	20	22	22	114	25	15	30	29	20	15	83	87	59
NLN	146	91	115	96	30	58	44	62	108	75	124	91	63	56	32
GNB3	333	263	281	213	204	94	14	164	484	285	536	366	20	4	10
TIGAR	120	87	127	79	27	15	26	140	308	221	217	211	27	40	28
TP53	61	40	44	36	40	49	17	9	46	19	25	36	31	25	22
IGFBP3	149	58	29	40	13	3	26	10	18	18	16	8	159	49	25
SORBS1	3029	2607	2340	2455	2052	934	997	766	1047	766	1077	974	1354	1282	1440
DDB1	2447	1347	1345	1426	1279	881	778	1202	1864	1403	1724	1279	1054	891	861
GCK	84	57	62	57	72	28	121	26	39	38	39	41	1	1	5
PDK1	529	430	307	367	225	172	135	158	178	141	230	137	140	74	108
GPT	390	216	353	295	289	311	125	153	198	206	249	206	190	148	166
PRKN	237	158	174	150	64	44	57	64	100	64	89	54	32	24	34
ADCY10	36	24	32	34	58	1	26	99	111	115	93	166	17	9	8
SLC45A3	96	55	28	36	67	48	36	115	100	71	164	109	526	401	466
USP7	1568	1042	956	1076	989	562	881	734	981	730	887	818	793	666	740
PDK4	202	76	39	57	77	68	66	42	35	26	64	48	24	22	26
SIRT7	348	256	245	245	159	127	73	195	347	266	312	258	126	138	138
PDK2	1292	974	801	762	2009	1116	497	1068	1321	934	1439	1125	959	1014	1032
LEPR	220	254	84	149	87	16	15	6	5	6	13	5	129	41	36
ZNF692	847	553	540	468	572	437	160	302	342	374	421	330	273	323	287
SIRT6	166	101	98	106	120	39	30	110	157	120	160	145	109	97	94
MIDN	226	241	169	136	142	312	38	243	291	166	209	284	118	78	89
ZMPSTE24	363	238	190	221	222	93	129	216	271	192	238	180	57	46	45
ACACB	539	240	310	299	153	379	327	368	448	201	531	447	247	200	235
C1QTNF1	161	74	53	69	48	58	7	23	60	33	51	37	19	5	14
STK11	1594	1002	836	1161	546	1105	240	957	1284	934	1016	1086	480	478	420
KAT2A	583	509	491	432	605	788	319	295	752	541	816	657	409	365	345
IRS1	897	815	663	677	450	468	333	652	700	504	854	647	567	421	474
ACADM	535	414	307	405	126	106	225	117	171	159	216	119	106	74	110
RORC	156	109	95	77	112	103	5	11	8	8	25	6	1	1	1
RANBP2	2924	2131	1593	2007	1871	267	2289	2610	3088	3082	3329	2497	3453	2529	3036
ADIPOR1	668	467	338	391	306	274	467	394	546	405	540	475	195	165	188

### Sheet: RLH_GlucoseMetabolism_Expr
NAME	Hum1	Hum8	Hum12	Chi66	Chi72	Chi75	Chi78	Chi81	Sia31	Rhe46	Rhe50	Rhe54	Rhe58	Rhe62	Mar.34	Mar.38	Mar.42
SOGA1	6590	7708	10658	6223	6544	4916	5068	4538	3196	4448	5982	4513	5258	4158	3526	5776	2813
PPARGC1A	518	382	314	314	170	306	305	261	202	265	231	180	230	187	188	204	244
EP300	1915	1653	1744	1834	1526	1367	1685	1630	1278	1690	2569	1464	2123	1914	1869	1899	1533
FOXO1	122	80	92	64	30	77	69	38	77	197	259	174	218	237	44	43	38
OGT	5119	4453	3559	2954	2793	2488	2783	2836	1403	2280	2122	1581	2543	1860	1597	1471	2016
DGKQ	932	909	744	707	688	624	594	582	364	575	588	450	593	379	604	999	664
IRS2	1355	962	915	1684	1017	1587	1266	1226	827	680	631	442	778	638	738	879	689
IGF2	11	3	3	418	247	56	103	81	94	270	664	419	336	244	351	357	396
FOXK1	1777	1353	1450	327	206	272	229	209	203	139	208	134	155	137	209	250	185
TCF7L2	53	34	48	68	8	36	55	55	43	24	26	24	31	26	45	39	55
PGP	1015	1214	849	390	280	344	283	205	261	727	757	589	756	561	207	300	319
IGFBP4	170	163	82	24	29	14	13	18	27	54	43	24	21	11	26	25	60
INSR	2434	1679	1481	895	720	933	1054	716	330	691	860	515	771	581	757	894	662
SRC	339	263	250	313	300	241	262	230	74	258	326	233	330	216	163	248	176
SLC35B4	1423	1128	996	148	106	140	145	119	161	289	312	180	360	269	95	94	121
LCMT1	377	217	216	268	189	244	246	198	93	188	165	102	165	135	119	141	128
RORA	5281	4036	3558	1146	641	818	890	719	375	949	936	523	982	757	379	381	439
PPARA	370	305	314	56	6	51	50	45	25	52	27	20	24	26	56	67	80
PPP4R3B	1683	1270	1020	1363	1227	1422	1503	1100	622	1199	1025	759	1252	1089	492	430	496
PPP1R3G	57	40	40	31	14	43	20	21	43	32	28	26	42	35	3	9	5
EPM2AIP1	2011	1862	1427	648	665	696	709	587	254	768	650	388	834	570	743	769	892
KAT2B	1191	889	803	938	711	932	839	674	149	568	540	293	477	386	207	235	302
GPLD1	1239	878	729	1103	664	718	907	626	533	133	201	90	135	90	105	136	70
CRY1	587	518	416	359	387	397	432	272	169	483	443	344	497	510	120	183	190
C1QTNF12	12	14	2	32	27	38	30	15	135	11	29	23	13	13	19	55	40
AKT1	1103	1133	904	1100	866	1134	1178	750	509	550	634	441	599	380	374	509	462
PDK3	837	751	669	180	140	149	142	137	69	136	157	115	179	132	144	141	158
NCOA2	1666	1513	1208	1623	1247	1298	1642	1311	844	1032	1175	714	1335	823	763	936	1052
PHKG2	267	205	150	197	168	213	157	136	90	297	265	220	291	216	251	317	303
BCKDK	519	419	368	316	236	280	304	228	267	295	276	210	314	254	206	201	258
FOXK2	887	799	803	269	272	250	268	211	260	590	763	426	664	514	265	298	300
DYRK2	400	393	268	205	164	205	224	172	71	152	141	120	220	157	108	106	145
NR3C1	2471	2694	1994	2201	2042	1738	2339	1825	438	1644	1887	1284	2168	1631	478	559	814
AKT2	3864	3515	2810	1959	1618	1973	2351	1846	232	1261	1260	1068	1272	1008	349	470	347
ACTN3	39	25	22	39	20	38	40	27	41	15	22	22	20	20	70	108	80
NLN	136	126	122	57	36	69	48	56	35	70	115	61	96	78	57	61	73
GNB3	296	278	245	183	181	120	205	168	12	485	419	270	496	370	28	23	14
TIGAR	119	116	87	27	34	24	34	30	15	191	225	192	164	169	29	32	43
TP53	66	65	41	27	23	32	50	33	15	10	36	17	25	20	30	22	23
IGFBP3	82	74	24	29	9	61	17	21	16	10	15	7	10	14	97	47	48
SORBS1	3045	2553	2450	1794	1134	1489	1728	1682	843	856	1087	760	826	771	1264	1603	2026
DDB1	2456	1970	1398	1386	1061	1480	1482	1028	725	1506	1564	1030	1551	1138	927	991	1097
GCK	79	101	77	53	41	45	61	38	150	31	35	17	60	29	1	1	1
PDK1	501	382	334	253	242	259	263	242	105	187	165	110	213	131	133	79	117
GPT	317	447	333	325	133	179	327	171	151	231	211	181	225	144	142	210	179
PRKN	222	192	172	96	89	77	79	57	55	69	59	54	72	57	32	31	42
ADCY10	44	25	28	29	34	32	32	46	26	154	111	112	98	131	18	15	16
SLC45A3	81	43	51	56	51	61	44	64	39	82	72	42	92	54	444	360	515
USP7	1480	1028	1023	1097	929	957	1105	901	790	839	969	554	914	713	698	743	757
PDK4	169	78	61	42	10	77	94	64	38	61	19	17	51	43	13	23	55
SIRT7	364	294	304	149	154	176	182	140	100	326	279	197	289	259	126	169	133
PDK2	1303	1039	833	1493	1378	1897	1984	1348	452	1269	1213	800	1176	951	1008	1463	1075
LEPR	252	137	108	118	55	107	72	38	4	7	3	8	2	2	73	37	67
ZNF692	739	662	508	437	438	376	528	439	237	339	355	369	361	268	269	446	330
SIRT6	180	124	95	132	66	116	101	77	34	114	103	84	128	121	86	115	112
MIDN	205	134	209	175	111	124	152	140	51	196	269	186	170	232	119	167	100
ZMPSTE24	367	260	205	229	226	202	208	220	84	259	197	125	200	161	48	26	72
ACACB	570	352	342	141	17	142	125	123	471	378	461	265	350	324	254	279	282
C1QTNF1	144	68	67	64	49	51	28	47	24	33	31	25	40	20	13	12	24
STK11	1534	1421	1011	764	554	744	690	419	276	952	1220	747	1114	910	407	581	434
KAT2A	568	571	446	457	506	415	566	504	461	645	732	528	670	536	381	432	420
IRS1	931	842	662	543	381	486	421	498	453	612	664	489	753	517	532	697	510
ACADM	499	379	385	118	123	123	130	122	156	181	150	100	186	117	67	87	135
RORC	179	87	66	36	55	161	76	112	6	10	10	7	15	8	0	0	0
RANBP2	2977	2546	1776	1644	1533	1841	1888	1501	1611	3005	2778	2050	3366	2554	2417	2323	3076
ADIPOR1	672	535	430	387	279	361	372	347	408	464	472	334	409	421	160	160	234

### Sheet: Flocculus_GlucoseMetabolism_Exp
NAME	Hum4	Hum7	Hum11	Hum15	Chi68	Chi71	Chi74	Chi77	Chi80	Chi83	Gor86	Sia30	Sia33	Rhe49	Rhe53	Rhe61	Rhe65	Rhe88	Mar.37	Mar.45
SOGA1	7109	6346	7195	9607	5493	4352	7136	4832	2159	3422	4599	2561	912	5118	5733	4868	3966	4470	1230	2143
PPARGC1A	806	817	846	743	369	758	158	537	761	280	372	214	236	259	313	347	409	362	273	410
EP300	1684	1253	1536	1711	1398	1581	1434	1441	1310	1232	1335	1098	713	2075	2269	2324	1809	1998	650	1325
FOXO1	73	52	71	110	40	54	31	58	213	36	66	62	28	186	215	228	230	244	102	50
OGT	4863	3818	3353	3555	2453	2758	1413	2499	2349	2231	1391	1447	1202	2187	1884	2623	2274	1859	516	2165
DGKQ	740	605	680	776	563	669	559	581	688	469	298	310	91	538	580	544	489	476	558	797
IRS2	855	768	828	852	1110	1326	1304	1351	1803	911	946	560	130	671	674	701	810	517	960	708
IGF2	3	2	9	25	165	138	357	379	444	124	508	79	35	343	556	261	166	358	1218	270
FOXK1	1243	1250	1246	1454	207	333	222	208	460	156	207	134	48	143	178	187	139	187	262	182
TCF7L2	38	26	40	60	37	68	9	51	1270	55	7	26	16	32	30	42	36	25	213	43
PGP	942	847	877	941	351	247	181	363	287	166	430	198	76	543	852	760	935	756	560	418
IGFBP4	59	54	153	87	28	36	40	86	209	37	45	20	12	40	37	30	35	23	292	35
INSR	1741	1342	1349	1540	636	914	673	892	1005	556	430	247	134	655	858	785	739	785	822	661
SRC	284	293	297	292	264	299	297	255	515	196	105	52	24	267	305	302	255	256	204	185
SLC35B4	1140	834	877	833	167	158	83	135	220	86	61	114	104	287	302	378	370	246	62	106
LCMT1	229	154	221	196	205	191	195	227	326	173	162	90	63	144	134	175	152	140	113	142
RORA	3877	3547	2818	3113	712	700	492	802	678	477	270	389	438	750	909	1032	944	837	160	474
PPARA	303	253	261	357	42	73	24	68	146	30	30	25	23	29	43	35	31	30	80	57
PPP4R3B	1283	1113	1023	976	1194	1252	907	1353	1522	952	560	664	682	846	956	1308	1404	1047	410	545
PPP1R3G	38	31	31	37	31	23	19	51	46	20	47	33	4	43	35	45	24	37	32	2
EPM2AIP1	2122	1703	1575	1571	623	724	410	627	733	383	237	255	289	549	584	838	856	584	685	920
KAT2B	889	758	669	795	818	857	505	887	1245	530	335	139	132	424	496	598	583	389	198	384
GPLD1	1041	657	712	732	770	626	572	778	592	584	483	381	482	103	153	134	111	103	50	134
CRY1	588	471	468	519	322	292	290	303	269	261	200	165	164	446	489	486	747	395	57	264
C1QTNF12	15	9	13	11	41	18	22	43	43	15	46	81	45	12	28	11	18	20	19	25
AKT1	1057	870	908	999	872	784	829	988	1247	614	622	420	230	442	565	559	573	638	665	548
PDK3	916	716	679	718	164	177	134	148	382	113	53	87	63	139	153	181	156	178	147	204
NCOA2	1379	1214	1257	1298	1353	1336	1060	1328	1730	1072	682	771	680	982	979	1388	1110	1020	439	1114
PHKG2	224	137	161	186	160	194	116	192	279	116	87	108	50	217	303	340	303	255	301	429
BCKDK	384	342	332	362	249	214	193	217	348	145	104	209	108	246	282	316	377	324	136	323
FOXK2	796	698	762	830	251	245	281	240	283	150	189	192	87	557	690	658	614	716	156	392
DYRK2	274	291	310	277	150	174	169	205	274	137	66	93	53	178	153	174	189	144	213	162
NR3C1	2428	2372	2164	2244	1842	1834	1600	1632	1438	1605	715	545	493	1285	1482	2108	1920	1453	350	988
AKT2	3491	2746	2542	2978	1578	1781	1085	1753	1298	1418	1775	198	91	1189	1277	1162	1097	1230	129	343
ACTN3	27	18	21	26	31	20	21	33	100	24	143	18	15	19	18	26	24	19	44	79
NLN	117	99	125	108	58	74	32	59	193	44	47	49	52	70	90	115	109	78	96	51
GNB3	267	164	177	221	149	169	124	102	71	152	75	6	1	396	408	409	375	318	13	16
TIGAR	121	89	136	107	40	43	51	35	159	42	12	18	22	137	159	181	167	192	55	57
TP53	48	43	49	55	38	42	29	53	113	30	31	7	8	24	33	17	19	28	33	29
IGFBP3	46	63	85	58	11	24	8	114	201	80	14	23	9	16	20	20	12	12	338	91
SORBS1	2538	2036	2198	2617	1555	1952	843	1629	2565	1470	947	758	563	842	1019	973	817	812	1514	2050
DDB1	2050	1633	1556	1523	1221	1303	910	1502	2594	814	834	598	441	1219	1455	1565	1694	1308	596	1264
GCK	72	83	69	69	47	42	38	35	79	23	21	156	81	40	26	32	33	19	2	2
PDK1	473	379	412	450	240	192	172	243	283	234	165	105	130	174	141	222	205	151	202	163
GPT	266	265	334	349	242	240	108	232	271	151	384	154	24	208	198	188	272	195	151	184
PRKN	192	145	177	212	69	57	48	98	83	48	39	48	40	60	72	84	88	68	61	34
ADCY10	46	31	22	19	30	50	9	38	14	32	3	39	25	134	99	85	158	158	7	13
SLC45A3	46	62	56	73	68	242	68	92	489	43	69	38	19	76	111	122	185	118	629	591
USP7	1246	885	977	1070	871	871	719	925	1042	732	517	807	668	768	866	934	821	800	324	854
PDK4	85	102	49	96	43	158	7	142	682	50	54	32	46	43	30	40	78	21	51	89
SIRT7	203	201	215	215	137	152	104	183	168	130	121	67	39	201	322	272	337	241	74	182
PDK2	982	1023	881	744	1166	1560	1178	1514	1039	909	951	456	127	1096	1301	1296	1253	1097	367	1343
LEPR	250	156	143	310	92	124	40	139	223	37	21	9	6	6	7	10	8	7	58	90
ZNF692	694	606	491	577	460	548	214	385	326	357	381	192	80	361	419	382	297	418	195	379
SIRT6	115	113	109	101	98	117	78	118	128	59	39	30	20	121	117	177	186	156	81	126
MIDN	151	149	173	209	165	139	215	158	318	108	313	49	15	193	311	206	204	226	270	113
ZMPSTE24	297	198	227	205	219	256	160	176	483	169	115	126	126	209	213	252	265	192	31	57
ACACB	394	296	332	402	113	191	24	182	486	113	390	369	240	464	511	461	399	367	306	298
C1QTNF1	74	50	95	134	33	72	76	117	329	83	62	8	7	22	45	28	63	38	122	37
STK11	1210	1088	1095	1017	538	479	626	595	587	377	1062	254	139	850	1093	1024	1059	915	309	569
KAT2A	472	458	421	461	448	580	247	422	623	432	732	357	212	664	731	677	605	665	574	429
IRS1	704	634	699	678	450	437	363	403	447	332	398	423	154	565	641	804	607	625	267	468
ACADM	459	459	376	439	101	128	74	149	229	94	124	208	220	116	138	189	153	162	180	154
RORC	87	54	29	42	101	32	29	89	54	31	192	12	2	8	6	21	8	6	3	1
RANBP2	2804	2221	2025	2049	1414	1627	998	1787	1907	1247	280	1971	1982	2468	2408	3339	3238	2621	1389	3509
ADIPOR1	573	489	490	471	330	338	272	358	625	211	252	432	307	364	477	579	521	406	221	299

### Sheet: Vermis_GlucoseMetabolism_Expr
NAME	Hum3	Hum6	Hum10	Hum14	Chi70	Chi76	Chi89	Chi90	Chi93	Gor85	Sia29	Sia32	Rhe48	Rhe52	Rhe56	Rhe60	Rhe64	Mar.36	Mar.40
SOGA1	5652	7021	6526	12011	5584	5463	6007	4756	5010	3954	2534	2271	5945	4734	5180	4822	6404	2083	3275
PPARGC1A	304	642	416	271	385	331	227	269	380	544	157	355	402	185	276	340	258	229	253
EP300	1350	1808	1670	1781	1802	1410	1512	1440	1559	1484	970	1273	2433	1771	2082	2387	2247	1281	1518
FOXO1	105	54	115	74	49	85	48	44	38	78	48	85	267	213	169	250	216	36	53
OGT	3322	4512	3606	3348	3363	2653	2124	2156	2228	1361	1084	1486	2733	1760	1856	2443	2354	1956	2005
DGKQ	575	791	715	778	864	677	577	588	762	270	404	235	696	423	470	545	532	495	854
IRS2	650	883	834	795	1389	1566	1217	1001	1407	868	756	630	929	502	621	707	912	554	732
IGF2	10	0	15	13	329	129	266	307	138	82	144	36	473	1031	354	634	264	155	276
FOXK1	984	1410	1259	1313	320	253	226	230	256	230	191	145	207	142	174	183	215	99	170
TCF7L2	50	57	42	47	62	38	10	40	43	10	37	53	31	28	24	48	29	31	90
PGP	496	831	892	758	241	351	240	320	261	424	201	317	903	779	729	669	842	210	303
IGFBP4	102	54	221	132	62	29	24	53	13	25	14	33	42	68	31	39	37	10	37
INSR	1301	1613	1459	1403	926	909	777	674	749	459	226	311	930	646	718	861	841	608	727
SRC	218	280	257	233	281	230	313	293	272	112	66	74	410	286	298	354	315	135	184
SLC35B4	782	817	908	846	177	134	93	104	99	87	71	190	333	271	219	306	357	82	98
LCMT1	187	155	246	206	277	237	172	203	184	128	85	91	212	140	138	187	134	109	126
RORA	2571	3423	3194	2501	809	868	753	714	557	323	248	490	1083	776	761	996	877	357	422
PPARA	226	323	281	248	51	50	12	49	35	62	33	39	51	21	22	31	34	53	58
PPP4R3B	854	1179	1013	875	1468	1415	1254	974	925	594	403	699	1306	894	978	1315	1455	616	494
PPP1R3G	32	34	42	38	21	27	8	24	46	50	27	34	35	30	32	22	29	11	2
EPM2AIP1	1255	1967	1658	1361	918	762	665	526	439	286	148	327	773	588	515	695	732	751	879
KAT2B	657	838	723	686	972	927	730	648	611	260	115	165	585	457	437	468	562	251	230
GPLD1	590	632	735	725	787	753	639	765	567	479	312	488	107	169	114	131	110	90	112
CRY1	352	509	391	341	316	337	379	317	224	198	157	201	533	383	415	458	682	167	194
C1QTNF12	9	8	12	5	25	48	14	29	24	39	44	64	20	10	8	17	21	22	39
AKT1	614	951	851	781	963	1122	1035	811	763	528	412	427	668	507	501	612	532	335	525
PDK3	590	732	577	637	177	140	142	118	127	61	66	86	231	149	172	201	157	133	151
NCOA2	999	1298	1269	1159	1581	1359	1360	1128	1088	760	592	958	1332	948	1019	1269	1218	849	942
PHKG2	133	176	177	178	190	222	163	132	179	67	110	103	364	223	271	304	327	203	308
BCKDK	267	381	381	375	275	263	235	235	209	116	253	204	417	219	297	324	387	161	235
FOXK2	519	766	722	815	218	244	278	203	223	210	207	199	770	529	616	734	716	139	294
DYRK2	207	383	310	221	228	251	167	129	176	72	53	81	197	137	134	197	156	133	171
NR3C1	1590	2483	2180	1840	2132	1832	2181	1700	1399	858	394	591	1851	1495	1416	2009	1911	700	678
AKT2	2514	3219	2944	3010	2195	2099	1265	1593	1857	1482	184	159	1464	930	1188	1290	1238	217	361
ACTN3	33	22	31	21	22	33	16	35	32	132	30	31	22	16	21	13	24	53	104
NLN	82	127	134	91	42	69	35	49	40	91	28	49	99	68	91	100	106	53	68
GNB3	209	239	229	266	205	131	128	199	229	68	15	8	646	335	339	466	483	12	18
TIGAR	85	90	113	94	36	32	45	33	43	13	16	20	247	240	223	158	197	23	52
TP53	27	49	71	37	54	43	16	43	32	38	18	13	14	15	17	42	26	21	24
IGFBP3	93	54	152	50	19	52	15	41	18	9	10	30	24	15	11	16	6	75	81
SORBS1	2066	2538	2530	2325	1870	1563	1027	1369	1634	938	699	907	1039	797	762	992	920	1246	1523
DDB1	1207	1677	1633	1239	1350	1593	1128	1069	853	835	425	771	1662	1302	1234	1469	1641	711	1113
GCK	32	99	87	55	63	41	53	52	29	18	141	94	27	22	28	38	28	4	3
PDK1	322	407	338	362	181	271	230	195	167	157	89	125	188	129	117	198	201	153	144
GPT	239	294	349	327	290	243	129	226	279	278	166	84	300	165	205	228	264	136	179
PRKN	143	158	173	165	70	82	47	52	66	48	28	78	58	56	61	66	72	36	22
ADCY10	30	30	26	41	48	40	25	40	27	3	20	31	167	69	134	106	201	15	15
SLC45A3	29	81	37	43	104	97	47	28	146	66	78	37	84	91	78	138	95	489	439
USP7	872	1030	933	943	964	1021	891	774	789	556	564	955	1022	726	791	954	925	683	761
PDK4	91	146	56	31	99	98	21	48	64	59	28	61	51	32	11	47	47	20	21
SIRT7	192	248	260	255	166	250	106	151	171	90	71	66	345	255	246	264	346	95	148
PDK2	771	1177	1062	814	2128	2330	1444	1028	1429	892	479	480	1497	969	1125	1164	1191	629	1022
LEPR	255	206	240	210	143	113	57	96	31	17	13	4	10	7	3	8	3	94	70
ZNF692	472	725	552	507	570	489	293	425	545	399	206	167	474	266	449	416	395	245	391
SIRT6	84	108	112	107	118	111	88	79	76	40	29	29	163	105	131	154	213	67	92
MIDN	178	178	187	178	143	124	127	167	121	250	70	31	303	203	244	209	306	60	93
ZMPSTE24	173	226	236	176	279	246	233	177	139	97	85	132	249	199	200	246	219	69	72
ACACB	339	442	399	348	158	148	27	72	153	468	349	418	493	397	351	523	464	185	284
C1QTNF1	65	77	113	86	56	48	59	55	52	44	14	16	35	40	17	48	48	12	18
STK11	903	1109	1140	962	545	729	611	580	479	882	243	251	1093	924	917	1053	1321	313	463
KAT2A	430	539	563	454	632	453	332	476	605	696	398	341	870	566	621	822	675	292	449
IRS1	590	818	719	651	581	495	439	346	537	483	476	445	816	595	642	737	848	376	563
ACADM	277	479	334	404	113	157	114	97	79	126	101	220	179	153	124	185	157	113	115
RORC	117	123	99	83	149	307	57	29	76	38	6	4	5	6	6	10	9	2	0
RANBP2	1639	2445	1950	1674	2038	1978	1495	1216	1186	321	1162	1768	3440	2274	2599	3242	3385	3543	3160
ADIPOR1	322	486	490	331	361	350	314	294	285	252	401	441	524	372	398	503	497	168	223
