## Supplemental Table 12 for "Transcriptomic changes across subregions of the primate cerebellum support the evolution of uniquely human behaviors"

### Sheet: Cover
Table S10
Glioma-related gene expression
Datasets of genes associated with given Human Phenotype categories (HP:0009733) were obtained from the Molecular Signatures Database (MSigDB).
Normalized gene expression counts are given for each sample, grouped by cerebellar subregion.
This data was used for heatmap generation using heatmapper.ca
The same HP category was analyzed using GSEA

### Sheet: LLH_Glioma_Expr
NAME	Hum2	Hum5	Hum9	Hum13	Chi69	Gor84	Sia28	Rhe47	Rhe51	Rhe55	Rhe59	Rhe87	Mar.35	Mar.39	Mar.43
CDKN2B	50	19	14	30	22	13	6	3	11	17	26	15	7	1	4
PDGFB	241	224	175	195	263	66	16	15	40	27	24	22	85	76	83
SHC3	480	304	303	354	120	70	75	569	822	844	942	566	49	46	49
MAPK1	3435	2717	2409	2759	2651	1278	1866	1278	1640	1157	1684	1016	388	344	369
MLH3	1191	899	809	830	1005	521	668	1603	2038	1964	1902	1539	336	204	218
SPRED1	1210	799	499	842	625	132	221	596	713	563	714	547	211	197	219
SHC4	67	26	13	46	30	12	9	14	6	9	10	9	5	9	9
PDGFRA	328	156	120	194	212	57	56	393	767	542	636	469	121	103	114
CAMK2B	6899	4680	4785	4829	1789	2694	801	3298	5134	3804	4890	3845	1172	1025	1061
ARAF	293	208	186	180	195	177	76	151	297	187	266	216	292	288	258
RB1	552	502	385	407	456	126	246	345	527	401	472	358	3774	3365	4188
SETBP1	1359	1389	1321	1205	1059	569	892	758	1211	779	925	983	839	699	633
NF2	1449	966	746	842	927	730	382	1217	1280	862	1160	1168	277	265	224
PLCG1	2853	1744	1795	1596	1384	719	653	1206	1841	1605	1704	1523	582	547	474
BRCA2	39	19	20	39	21	10	26	18	14	7	16	14	26	31	11
MSH2	850	908	772	714	411	174	158	268	268	243	315	245	236	250	255
PRKCA	983	785	747	947	102	78	120	152	254	143	261	225	76	78	80
MSH3	312	218	223	262	213	112	205	208	302	245	363	186	122	109	141
APC	4302	3238	3016	4133	4246	1646	1886	3612	4638	3447	4672	3541	3261	3265	4092
IGF1R	2087	1630	1430	1136	900	553	305	674	874	468	829	706	726	687	536
CDK6	555	416	334	356	34	19	148	106	162	118	190	113	37	36	36
TSC1	2785	1776	1729	1954	1704	1084	995	410	500	383	606	440	509	410	430
TGFA	137	88	121	56	145	90	34	12	16	10	23	24	16	11	6
AKT1	1115	729	788	913	903	700	443	467	724	570	610	444	495	383	386
MTOR	2135	1617	1399	1605	1546	688	890	1358	1815	1363	1755	1381	1070	973	989
PIK3R1	1931	1521	1518	1494	1621	603	212	1036	1222	974	1305	964	2565	1867	2204
MAPK3	672	368	354	397	545	257	247	370	534	499	654	461	312	239	247
CDK4	160	116	142	109	206	158	156	179	189	164	238	173	72	66	58
TGFBR2	210	143	94	101	110	192	56	47	82	55	97	40	61	48	53
CAMK2G	1052	603	726	795	1001	553	231	577	751	509	778	506	761	664	712
AKT2	3886	2852	2942	2904	2056	1804	195	1066	1372	1162	1376	1093	356	261	333
NBN	724	442	399	500	398	116	239	145	219	224	258	171	87	79	94
CDKN2C	44	26	13	37	62	15	27	13	11	25	29	16	24	32	7
TP53	61	40	44	36	40	49	17	9	46	19	25	36	31	25	22
CALM1	25178	16969	15838	16647	6429	8074	9033	5549	6557	5419	7470	4776	1377	1194	1169
PDGFRB	496	386	286	349	250	308	161	290	458	330	349	262	149	116	110
EGFR	541	373	258	414	161	56	75	135	191	116	176	131	205	217	226
PIK3CB	681	630	517	479	575	201	554	429	542	340	523	428	351	325	294
BMPR1A	401	350	256	335	348	75	271	388	508	421	504	366	333	278	291
MLH1	623	440	384	492	267	77	103	103	112	106	117	112	292	273	218
FGFR1	4978	4183	3645	3913	3361	2124	993	3314	5215	3117	3805	3734	1348	1180	1105
IDH2	564	335	343	359	544	335	224	582	756	527	836	581	321	350	354
MAP2K1	844	471	384	403	230	298	480	788	858	891	986	655	309	256	261
E2F3	47	28	28	26	19	18	25	6	10	4	8	5	38	34	48
GRB2	1373	914	910	986	566	702	792	850	1097	867	1191	782	144	123	115
PDGFA	383	247	180	203	255	68	120	189	211	188	291	193	226	193	222
ERBB2	133	131	81	146	106	169	126	179	213	175	236	156	71	59	56
PRKCB	424	775	808	98	257	156	418	1501	2500	1710	1850	1595	693	642	775
MEN1	429	321	291	311	275	258	198	282	390	294	419	412	216	222	185
RELA	478	351	309	308	264	199	139	198	227	145	213	248	208	169	169
NSD1	4064	3515	2893	3126	3605	1801	1781	2728	3419	2611	3218	2858	2402	2237	2293
PLCG2	39	23	19	20	17	13	9	21	49	29	48	45	14	19	14
PRKCG	326	217	262	181	205	379	316	418	517	315	779	586	214	324	218
CDKN1B	2430	1491	1136	1191	1628	907	915	769	845	739	1048	694	452	313	458
PIK3CA	1258	994	752	914	379	232	356	486	523	491	641	432	614	480	541
KRAS	824	727	578	683	791	285	468	225	245	201	273	205	99	96	87
PIK3R5	23	9	14	9	10	5	11	16	26	15	36	12	14	21	18
NF1	4484	3678	3070	3765	3149	1045	2198	1551	2005	1389	1755	1535	1447	1339	1369
SETD2	3381	2676	2306	2421	2594	1210	1751	1865	2274	1809	2066	1834	1608	1487	1601
RAF1	1367	990	856	931	1383	272	764	904	1237	1041	1259	1053	510	471	470
MSH6	946	787	772	782	830	298	534	638	749	600	711	601	778	641	745
PMS1	514	412	337	274	491	138	178	230	279	264	295	285	183	139	167
NRAS	305	222	210	233	253	147	71	201	199	142	193	181	53	57	54
SHC1	317	284	223	240	357	458	142	195	298	197	282	212	241	172	191
SEMA4A	63	35	36	56	49	211	117	125	110	79	116	148	21	18	7
PIK3CD	193	139	150	161	141	95	118	118	127	141	235	172	71	53	31

### Sheet: RLH_Glioma_Expr
NAME	Hum1	Hum8	Hum12	Chi66	Chi72	Chi75	Chi78	Chi81	Sia31	Rhe46	Rhe50	Rhe54	Rhe58	Rhe62	Mar.34	Mar.38	Mar.42
CDKN2B	32	15	14	16	10	14	15	15	9	14	13	13	9	7	4	5	6
PDGFB	225	253	176	207	252	248	252	208	9	19	19	19	38	25	52	97	76
SHC3	433	382	340	136	71	92	95	99	70	726	818	588	826	550	52	69	113
MAPK1	3447	3477	2544	2735	2417	2608	2710	2262	1460	1320	1286	811	1535	974	358	371	536
MLH3	1223	1270	736	1159	780	1015	969	780	587	1831	1791	1288	2352	1636	221	205	227
SPRED1	1121	906	777	710	538	566	712	767	233	639	570	349	652	490	160	190	257
SHC4	66	53	30	32	9	22	28	33	5	10	10	6	7	3	10	11	16
PDGFRA	370	162	189	300	92	234	228	140	40	617	638	412	609	458	118	90	170
CAMK2B	7466	6578	4592	2370	1690	1815	2048	1517	1016	3902	4483	2939	4743	3260	1222	1827	1385
ARAF	307	207	229	258	218	225	263	157	107	184	274	211	234	186	289	320	325
RB1	546	515	456	445	388	372	441	366	129	490	448	283	519	442	2797	2469	4563
SETBP1	1427	1465	1190	1238	1129	887	1053	787	1266	654	1191	753	962	769	894	949	803
NF2	1486	1034	947	911	771	745	834	796	391	1039	1174	948	1178	933	247	322	307
PLCG1	2810	2102	1508	1133	1121	1727	1421	1119	1041	1670	1811	1329	1579	1402	566	767	604
BRCA2	31	40	17	13	9	21	23	9	19	19	17	10	16	8	31	17	20
MSH2	893	914	742	417	314	421	363	280	162	270	251	176	345	196	179	248	257
PRKCA	1115	865	1021	146	36	106	124	116	117	210	202	133	160	150	114	115	192
MSH3	330	280	243	214	195	180	179	174	164	285	262	154	301	171	133	106	131
APC	4701	3958	3808	5048	3234	4079	4716	4304	1612	3688	4109	2572	3946	3238	2856	3115	4837
IGF1R	2033	1192	1371	901	685	827	804	738	467	691	763	486	755	604	945	1004	727
CDK6	498	448	386	30	21	17	36	21	89	133	136	74	159	152	36	46	56
TSC1	2781	2179	1765	1721	1397	1653	1687	1437	946	513	440	318	508	369	546	549	489
TGFA	122	103	88	202	116	134	215	153	18	18	12	13	15	10	4	7	11
AKT1	1103	1133	904	1100	866	1134	1178	750	509	550	634	441	599	380	374	509	462
MTOR	2108	1711	1572	1593	1350	1323	1598	1185	910	1441	1654	1125	1608	1088	930	1237	1196
PIK3R1	1994	1818	1518	1309	1455	1893	1747	1713	288	1434	1012	585	1230	925	2085	1937	2459
MAPK3	761	542	405	634	394	559	617	346	190	520	449	331	554	381	303	335	327
CDK4	143	142	118	206	165	229	221	169	173	220	196	150	219	163	64	81	87
TGFBR2	188	158	81	115	77	151	110	75	40	54	74	38	54	39	59	74	90
CAMK2G	1127	1010	871	1081	522	789	819	765	238	688	556	351	530	427	720	867	1106
AKT2	3864	3515	2810	1959	1618	1973	2351	1846	232	1261	1260	1068	1272	1008	349	470	347
NBN	721	646	400	462	367	465	452	374	116	225	164	160	219	161	74	56	122
CDKN2C	52	40	32	79	32	32	28	35	18	16	16	13	17	7	24	14	17
TP53	66	65	41	27	23	32	50	33	15	10	36	17	25	20	30	22	23
CALM1	25913	24023	15943	8484	6331	6914	7316	5750	8133	6530	5301	3506	6198	4682	1370	1301	1612
PDGFRB	541	423	310	320	140	284	215	233	232	299	352	253	244	206	127	135	160
EGFR	666	356	421	130	12	130	144	141	99	145	172	101	136	110	280	277	323
PIK3CB	615	535	527	504	470	510	484	536	423	380	475	319	482	359	357	365	386
BMPR1A	433	411	312	295	223	336	345	245	190	452	410	270	461	378	224	185	365
MLH1	616	538	395	277	220	221	260	264	63	125	114	86	128	96	217	235	247
FGFR1	5024	4104	4027	3968	3715	2858	3684	2780	1229	3896	4784	3042	3473	3500	1422	1980	1150
IDH2	636	404	440	542	386	619	636	411	238	619	686	429	706	466	316	380	424
MAP2K1	849	529	461	270	276	230	244	173	400	910	690	551	944	570	240	278	341
E2F3	55	52	30	32	18	22	19	14	19	8	7	3	5	5	39	41	48
GRB2	1432	1261	897	790	592	625	712	538	682	894	884	600	1063	707	146	108	151
PDGFA	360	338	189	211	191	197	211	193	125	243	199	135	208	173	174	238	223
ERBB2	216	153	119	97	31	90	99	87	151	192	215	136	228	170	67	95	84
PRKCB	448	1054	90	299	275	281	364	229	441	1488	2146	1327	1920	1434	578	762	1097
MEN1	425	356	301	341	292	322	320	265	198	363	339	260	405	345	224	321	269
RELA	447	394	310	284	201	305	283	224	193	212	195	133	203	200	194	221	175
NSD1	4003	3827	3067	3552	3279	2984	3536	2811	1721	2607	3120	2219	3247	2537	2236	2473	2517
PLCG2	33	20	15	26	10	16	15	13	12	17	38	19	42	30	29	21	22
PRKCG	343	153	381	301	225	177	143	274	349	409	601	420	352	380	592	693	390
CDKN1B	2416	1866	1155	1879	1353	1946	1787	1464	660	930	718	526	999	706	361	431	440
PIK3CA	1261	1189	807	384	322	424	415	307	264	512	467	342	562	414	440	437	620
KRAS	797	709	646	733	619	654	698	689	303	242	212	144	241	211	93	88	105
PIK3R5	20	20	7	14	1	13	16	10	7	11	25	4	19	9	25	31	16
NF1	4583	3624	3558	3688	2836	2806	3382	2746	1834	1385	1902	1041	1685	1337	1416	1319	1570
SETD2	3475	3208	2305	2720	2155	2536	2523	2051	1513	1874	2164	1490	2294	1667	1563	1608	1632
RAF1	1339	1126	854	1441	1210	1416	1438	1091	742	1139	1110	802	1252	931	433	532	501
MSH6	965	975	743	811	703	801	887	673	408	607	697	440	782	606	510	591	714
PMS1	510	475	345	454	424	431	378	349	102	327	261	180	359	277	121	95	190
NRAS	265	295	230	220	164	241	237	205	60	176	166	128	197	161	51	65	58
SHC1	340	284	220	345	252	321	306	222	168	273	258	176	276	207	201	288	172
SEMA4A	74	54	43	82	27	47	83	51	22	121	90	93	112	130	24	18	15
PIK3CD	157	181	185	175	106	151	137	125	123	144	138	116	183	120	89	78	49

### Sheet: Flocculus_Glioma_Expr
NAME	Hum4	Hum7	Hum11	Hum15	Chi68	Chi71	Chi74	Chi77	Chi80	Chi83	Gor86	Sia30	Sia33	Rhe49	Rhe53	Rhe61	Rhe65	Rhe88	Mar.37	Mar.45
CDKN2B	15	15	11	22	12	18	12	14	42	19	9	12	5	11	6	14	19	24	31	20
PDGFB	232	203	228	217	176	179	278	236	260	183	75	24	5	31	16	27	38	31	82	98
SHC3	326	400	316	364	94	128	87	99	699	63	77	86	63	535	619	778	555	655	396	54
MAPK1	2896	2636	2577	2425	2319	2328	2159	2412	4223	1766	1093	1382	1226	963	1117	1497	1283	1037	200	530
MLH3	1290	1119	1072	1172	1026	1062	685	1018	901	735	447	561	832	1551	1455	1869	2123	1737	164	324
SPRED1	993	950	675	984	702	809	544	568	1800	699	94	254	146	535	556	754	713	565	253	259
SHC4	50	39	31	43	78	56	14	26	235	20	15	10	10	12	7	18	15	17	43	9
PDGFRA	202	190	138	219	203	240	60	288	958	146	89	39	56	431	547	562	625	570	326	202
CAMK2B	5786	4577	5081	5065	1761	1651	1889	1563	2161	1225	2426	722	340	2935	4232	4017	4276	4234	600	1165
ARAF	220	150	184	209	153	214	131	215	249	155	163	88	40	143	256	231	223	241	332	400
RB1	499	501	515	441	351	365	257	400	481	345	122	142	143	324	478	514	549	388	1154	5654
SETBP1	1354	968	1138	1270	915	581	1086	802	469	714	495	1095	885	759	976	979	689	849	582	582
NF2	1197	969	872	944	776	972	946	674	1460	656	675	350	220	1120	1233	1176	1125	1079	332	309
PLCG1	2546	1707	1648	1625	1015	1227	884	1612	1359	853	756	563	414	1556	1745	1437	1781	1578	450	656
BRCA2	34	28	31	42	8	14	7	26	36	12	6	27	35	15	11	8	14	11	13	21
MSH2	806	806	705	693	362	306	233	349	399	245	192	164	153	259	233	317	237	227	103	303
PRKCA	808	713	779	1091	132	148	26	130	460	95	89	104	71	132	212	189	252	176	385	140
MSH3	300	215	266	224	212	196	155	210	279	176	83	165	201	219	249	316	252	223	138	142
APC	4261	3616	3502	3960	4219	4731	2377	4138	9270	3518	1589	1893	1887	2954	3258	4455	3623	3263	2405	4818
IGF1R	1437	984	1280	1220	664	779	606	836	842	582	460	297	147	626	748	760	575	611	613	502
CDK6	317	272	299	224	37	59	27	23	138	19	25	147	80	101	132	152	120	86	85	18
TSC1	2393	1600	1754	1933	1494	1646	989	1644	1796	1101	1100	917	653	438	464	542	460	423	333	579
TGFA	216	152	202	155	196	229	135	154	363	160	85	38	38	14	16	28	14	28	40	19
AKT1	1057	870	908	999	872	784	829	988	1247	614	622	420	230	442	565	559	573	638	665	548
MTOR	1933	1583	1550	1693	1330	1654	1142	1402	2219	970	646	704	482	1380	1537	1502	1507	1583	516	1258
PIK3R1	1842	1483	1619	1615	1361	1741	1169	1908	3284	1319	615	209	279	967	858	1137	1369	823	1144	2259
MAPK3	433	398	392	368	429	544	284	443	1215	185	214	157	88	382	487	556	538	481	860	306
CDK4	92	119	115	94	198	188	105	210	231	153	138	140	107	170	206	193	251	172	97	94
TGFBR2	108	96	204	216	83	188	74	289	530	83	173	45	36	40	71	71	56	51	208	123
CAMK2G	1150	1112	1225	1131	1086	1210	457	926	2965	653	657	194	123	533	652	653	768	686	708	770
AKT2	3491	2746	2542	2978	1578	1781	1085	1753	1298	1418	1775	198	91	1189	1277	1162	1097	1230	129	343
NBN	672	553	541	516	417	413	248	413	624	307	111	175	172	122	159	260	263	190	62	132
CDKN2C	29	28	33	36	49	55	43	38	53	31	24	29	18	7	6	22	24	20	14	8
TP53	48	43	49	55	38	42	29	53	113	30	31	7	8	24	33	17	19	28	33	29
CALM1	20826	16738	16483	14465	6499	6140	5131	6245	9618	4231	7729	8326	8243	4632	4844	6596	6130	5265	1181	1356
PDGFRB	264	246	425	497	244	280	154	389	746	221	290	113	46	273	339	292	259	392	127	131
EGFR	399	280	267	418	114	135	21	141	559	109	71	73	54	148	224	143	166	127	217	224
PIK3CB	708	558	540	497	583	524	427	561	751	467	160	472	459	411	470	575	354	403	287	317
BMPR1A	400	337	289	312	261	282	161	268	421	230	90	213	198	355	415	495	552	406	124	466
MLH1	554	462	458	564	249	267	151	177	209	180	100	83	51	108	99	137	110	95	122	299
FGFR1	3548	2785	2848	3212	3134	2571	3201	2580	1954	2153	2070	1022	568	3563	4786	3546	4240	3274	610	1027
IDH2	404	317	363	453	401	528	363	654	1622	369	290	211	153	527	654	742	732	648	497	509
MAP2K1	574	444	495	433	225	201	241	235	392	165	274	378	256	753	669	937	819	710	322	333
E2F3	34	34	35	48	28	19	22	30	144	17	6	15	5	4	2	10	3	7	37	39
GRB2	1131	1117	999	937	582	584	485	598	999	385	717	712	484	666	845	1036	998	764	173	185
PDGFA	260	316	272	209	175	252	204	173	647	148	57	103	83	174	194	219	257	185	367	237
ERBB2	124	90	127	192	92	134	35	114	284	72	136	108	55	184	193	216	231	194	154	82
PRKCB	959	1754	2149	954	305	305	215	274	456	207	146	415	330	1828	2273	2077	1996	1775	771	996
MEN1	295	263	284	278	261	270	257	314	400	172	202	185	77	280	363	397	379	337	182	273
RELA	346	290	285	342	222	270	181	248	314	158	182	132	89	179	193	228	252	173	135	239
NSD1	3614	3315	2831	3283	3085	3096	2759	2879	2875	2479	1645	1596	1479	2690	2892	3219	2932	2694	1298	2674
PLCG2	26	24	32	24	28	29	7	25	154	21	9	8	7	41	53	50	32	51	82	22
PRKCG	193	226	290	331	248	248	228	218	177	221	293	277	62	332	575	652	395	388	142	197
CDKN1B	1722	1486	1298	1111	1338	1431	1132	1602	1770	1075	834	618	674	607	654	1057	1081	664	578	574
PIK3CA	1253	906	893	899	331	350	244	387	379	248	247	270	346	470	439	598	457	530	249	711
KRAS	722	586	698	624	656	697	602	640	994	566	266	414	492	167	193	255	239	194	57	154
PIK3R5	14	12	27	14	18	21	1	19	71	8	17	11	7	10	19	18	16	20	50	15
NF1	3989	2704	3036	3809	2791	2855	2223	2892	3642	2263	994	1894	1869	1563	1691	1872	1482	1564	761	1586
SETD2	3144	2560	2579	2424	2075	2176	1708	2535	2025	1732	1038	1509	1613	1820	1956	2115	1741	1919	875	1583
RAF1	1199	1020	873	999	1242	1172	845	1410	1045	936	294	582	471	970	1039	1185	1200	1096	270	617
MSH6	829	743	715	733	686	692	509	853	794	569	300	416	389	630	651	731	718	588	324	850
PMS1	459	401	399	386	390	450	252	434	473	307	151	134	160	261	241	328	344	311	58	205
NRAS	240	223	243	253	204	230	123	250	447	190	132	78	68	161	179	201	210	148	45	55
SHC1	267	248	236	218	249	272	196	284	357	178	364	133	87	206	256	241	212	195	277	223
SEMA4A	60	40	28	47	56	48	14	48	503	45	195	78	10	129	106	127	144	80	53	20
PIK3CD	94	132	175	165	132	157	121	134	191	149	117	93	53	155	130	190	145	154	107	57

### Sheet: Vermis_Glioma_Expr
NAME	Hum3	Hum6	Hum10	Hum14	Chi70	Chi76	Chi89	Chi90	Chi93	Gor85	Sia29	Sia32	Rhe48	Rhe52	Rhe56	Rhe60	Rhe64	Mar.36	Mar.40
CDKN2B	16	21	13	15	16	23	6	21	14	11	6	19	25	15	34	11	7	7	5
PDGFB	176	237	249	205	230	260	246	207	206	74	11	12	24	25	30	20	18	47	70
SHC3	208	368	336	245	77	103	94	127	107	66	63	118	766	571	613	715	638	33	59
MAPK1	1966	3028	2964	2242	2773	2736	2718	1933	1876	1253	1086	1741	1385	1087	1030	1339	1233	300	460
MLH3	699	1213	971	830	1074	1086	767	878	696	501	383	676	2074	1269	1433	2008	1857	350	281
SPRED1	690	896	694	612	619	569	546	539	757	120	259	238	777	468	451	751	692	192	297
SHC4	26	43	38	30	40	33	9	11	37	19	5	11	24	8	8	26	6	15	19
PDGFRA	190	274	230	186	244	262	86	205	137	80	36	69	606	522	491	599	626	111	118
CAMK2B	3691	5311	5190	4230	2029	1876	1949	1694	1616	2350	792	914	4829	3677	3915	4321	5416	798	1440
ARAF	146	214	225	227	250	203	173	190	178	177	81	82	272	219	189	248	273	204	300
RB1	301	486	463	374	408	426	395	354	280	142	122	149	502	397	316	461	524	2943	3870
SETBP1	1051	1341	1402	1304	845	810	1063	1005	707	601	865	1072	1030	756	920	1027	903	803	671
NF2	832	1096	865	901	966	787	778	704	882	579	278	380	1285	905	1150	1235	1289	200	257
PLCG1	1538	2132	1698	1724	1410	1744	1056	942	1177	785	580	679	1871	1285	1557	1498	1821	400	698
BRCA2	17	23	48	36	18	22	11	15	7	8	7	21	20	7	6	20	17	38	34
MSH2	518	894	660	710	357	359	327	265	250	194	101	153	284	184	230	298	272	232	294
PRKCA	697	828	851	751	131	98	33	84	108	77	84	133	238	205	160	171	207	69	81
MSH3	187	258	281	253	221	189	175	147	173	111	95	201	319	222	224	285	247	142	158
APC	2859	4454	3332	3394	4711	4482	3321	3368	3639	1639	1218	2259	4389	3459	3542	3814	4185	3345	3840
IGF1R	1270	1480	1437	1354	943	824	636	605	764	547	286	334	864	644	657	746	758	647	719
CDK6	267	183	295	308	30	29	19	43	23	13	77	58	128	108	93	152	151	37	35
TSC1	1684	2005	1828	1915	1821	1632	1258	1365	1379	1260	689	896	616	370	409	523	486	429	531
TGFA	112	129	136	74	157	140	113	134	213	82	42	49	20	17	21	22	21	6	5
AKT1	614	951	851	781	963	1122	1035	811	763	528	412	427	668	507	501	612	532	335	525
MTOR	1293	1766	1492	1502	1619	1592	1347	1183	1305	726	661	921	1886	1325	1530	1757	1568	801	1226
PIK3R1	1287	1633	1662	1465	1814	2252	1606	1037	1592	623	156	320	1343	912	740	995	1205	2281	2185
MAPK3	303	450	580	324	615	585	452	459	319	231	163	165	593	414	419	483	517	227	308
CDK4	83	146	111	107	199	262	139	144	182	145	118	124	204	178	153	203	212	78	83
TGFBR2	122	109	223	131	161	159	100	82	100	214	42	46	66	65	38	79	53	48	90
CAMK2G	635	1114	945	754	1213	890	606	766	837	782	166	298	843	531	532	600	698	537	894
AKT2	2514	3219	2944	3010	2195	2099	1265	1593	1857	1482	184	159	1464	930	1188	1290	1238	217	361
NBN	350	498	484	363	457	459	413	312	280	117	105	165	220	160	176	230	220	102	94
CDKN2C	34	38	49	33	64	53	51	45	22	23	26	20	19	15	35	9	11	24	16
TP53	27	49	71	37	54	43	16	43	32	38	18	13	14	15	17	42	26	21	24
CALM1	13023	18272	19082	13693	7447	7320	7139	5312	4612	7244	5972	9983	7097	5138	5093	5720	6361	1188	1417
PDGFRB	379	298	623	475	332	311	154	328	224	245	163	203	353	305	322	299	292	79	117
EGFR	406	452	375	342	148	124	13	72	134	95	66	140	208	135	130	163	181	214	298
PIK3CB	507	667	521	486	550	553	481	368	474	215	346	542	509	400	459	550	474	350	376
BMPR1A	230	389	348	316	355	293	224	218	195	83	147	255	418	362	346	420	497	272	316
MLH1	352	468	440	467	281	208	175	202	210	99	52	67	150	70	105	129	113	263	294
FGFR1	2948	3081	3748	4068	3664	3221	3608	3051	2838	1855	901	991	4628	3820	3670	3223	4990	1120	1183
IDH2	255	317	337	327	568	574	371	360	409	285	176	231	798	539	546	762	758	281	399
MAP2K1	327	488	506	351	266	236	267	188	190	280	300	518	1013	594	723	817	785	209	299
E2F3	25	25	29	26	27	21	23	13	16	18	10	9	10	5	7	7	6	38	38
GRB2	642	1039	1069	828	593	659	670	539	427	679	596	817	934	769	794	990	997	117	150
PDGFA	161	339	297	171	269	229	205	157	211	65	133	105	255	162	164	182	217	178	207
ERBB2	152	124	200	165	112	100	46	84	107	121	146	131	251	223	171	224	185	49	78
PRKCB	282	1929	881	134	301	277	285	204	267	252	311	590	1991	1405	1534	2062	1761	579	557
MEN1	224	306	351	273	332	326	302	260	262	219	181	179	453	272	346	370	437	164	234
RELA	254	365	358	299	295	300	214	223	206	182	172	162	245	155	173	225	246	96	173
NSD1	2436	3970	3012	2939	3653	3137	3161	2700	2542	1767	1195	1739	3358	2338	2772	3263	3189	2270	2542
PLCG2	16	32	34	22	26	20	9	17	20	9	11	11	49	27	39	44	46	32	19
PRKCG	216	165	249	266	284	244	265	220	255	315	407	408	584	651	626	471	500	213	364
CDKN1B	1056	1552	1542	1006	1642	1944	1642	1321	1122	826	497	719	957	673	637	825	969	414	390
PIK3CA	749	1066	856	644	428	389	306	255	235	255	171	369	646	399	465	609	499	586	639
KRAS	547	613	565	574	753	716	749	488	530	232	314	384	255	181	195	213	223	90	105
PIK3R5	15	15	22	10	17	13	2	14	14	8	4	10	18	20	9	23	8	21	23
NF1	2857	3256	2970	3144	3104	2802	2835	2464	2251	1149	1380	2326	1977	1374	1457	1906	1601	1476	1599
SETD2	2020	2912	2498	2190	2579	2593	2172	1980	1609	1205	1028	1613	2254	1578	1976	2252	2045	1765	1591
RAF1	821	1113	933	898	1451	1489	968	1089	986	305	443	727	1249	850	976	1220	1233	471	517
MSH6	538	834	735	719	865	893	682	608	530	305	323	428	727	546	575	703	764	707	732
PMS1	275	401	366	301	459	470	337	338	240	169	108	134	359	201	263	303	316	155	183
NRAS	148	197	263	187	257	247	159	179	187	123	40	69	190	145	138	178	219	66	79
SHC1	250	283	259	235	380	331	212	247	215	294	139	129	269	220	167	232	240	164	247
SEMA4A	31	26	48	42	63	63	21	36	50	198	70	25	105	75	84	85	120	15	16
PIK3CD	68	160	188	169	143	119	83	161	73	109	112	90	172	108	141	169	189	52	60
