## Supplemental Table 9 for "Transcriptomic changes across subregions of the primate cerebellum support the evolution of uniquely human behaviors"

### Sheet: Cover
Table S9
WGCNA Human Module Preservation Analysis
Modules of co-expressed genes were determined using the WGCNA R package.
Modules were associated with cerebellar subregions via ANOVA testing using calculated eigengene values.
The modulePreservation function in WGCNA was used to test the preservation of human modules across the chimpanzee (C), rhesus macaque (R), and marmoset (M) samples.
A module is considered preserved in other species if the Zsummary.pres score is > 5 and if the p-value associated with the subregion annotation was < 0.4.
Module sizes are given. A minimum module size of 30 was set for all species.

### Sheet: HumanModules
Module	moduleSize	p_values	Region	HvC_Zsummary.pres	HvR_Zsummary.pres	HvM_Zsummary.pres
MEbrown	262	0.276424	Vermis	12.0077	27.7555	11.68
MEgreen	218	0.974352	LLH	10.2614	9.72435	8.62465
MElavenderblush3	201	0.789474	Vermis	2.37783	6.91548	3.17762
MEblue	182	0.386169	Vermis	5.37483	8.60399	1.84383
MEturquoise	181	0.77745	RLH	12.0821	13.0575	8.84176
MEgreenyellow	179	0.609378	Vermis	1.22466	3.88928	3.65524
MEsaddlebrown	166	0.0425959	RLH	3.25376	1.20331	2.9408
MEdarkmagenta	160	0.00888241	LLH	3.48516	3.48069	3.82173
MEdarkorange	158	0.83584	Vermis	6.22955	4.7966	6.60066
MEdarkolivegreen4	157	0.507394	Flocculus	3.1628	1.9412	0.575788
MEyellow	152	0.341617	Flocculus	10.9437	12.7271	8.04946
MEwhite	151	0.738646	Flocculus	1.14209	0.0528435	0.0558874
MEyellowgreen	150	0.934096	RLH	2.52308	2.13689	1.8885
MEdarkgrey	149	0.784361	RLH	3.62386	0.628763	0.289578
MEorangered4	149	0.247026	RLH	4.14062	5.0971	4.07055
MEpaleturquoise	147	0.781043	RLH	6.71241	10.0475	3.64698
MEbrown2	138	0.65058	Vermis	5.08474	0.7919	0.85718
MEred	138	0.619316	RLH	5.59803	7.64714	5.64215
MEmaroon	137	0.390203	RLH	13.8324	4.63674	2.32161
MEthistle2	133	0.404631	LLH	2.62987	4.2604	3.14898
MEsalmon	132	0.509302	Vermis	6.44597	9.80699	6.01508
MElightyellow	125	0.88531	Vermis	2.4671	4.43267	2.93258
MEskyblue1	121	0.406787	LLH	1.25247	5.5969	3.03309
MEdarkgreen	117	0.489499	Vermis	3.74227	4.59007	2.35092
MEblack	115	0.609418	LLH	5.17623	5.43293	5.9625
MEsalmon4	115	0.366709	Vermis	0.530578	1.92938	0.510906
MEcyan	113	0.999375	Vermis	1.0788	0.8759	0.0162504
MEorange	111	0.0413046	RLH	1.58535	0.960572	1.32351
MEtan	111	0.000815448	Flocculus	3.73331	3.12526	1.45006
MEplum2	108	0.93495	Vermis	1.52556	1.97419	1.18957
MEdarkred	107	0.506863	RLH	-0.0902472	1.72232	4.27798
MEmidnightblue	104	0.641152	RLH	3.49766	5.49381	4.86821
MElightcyan1	103	0.949865	LLH	2.69647	5.09164	2.24639
MEpink	103	0.946121	RLH	0.784454	1.25568	0.190863
MEcoral1	102	0.035129	Flocculus	3.6366	4.06736	2.94199
MEpurple	100	3.06e-05	Flocculus	1.10752	1.06417	3.30131
MEmediumpurple3	99	0.334189	RLH	6.54742	2.81801	1.66009
MEroyalblue	99	0.316208	Flocculus	5.50412	6.84725	4.71391
MEdarkolivegreen	97	0.024415	Flocculus	2.27935	1.63694	2.75061
MEbisque4	96	0.295583	RLH	2.22663	2.58968	2.35423
MEfloralwhite	95	0.972082	Vermis	1.51125	0.897405	1.61573
MEgrey60	95	0.740774	Flocculus	0.547655	-0.232969	0.873598
MEdarkturquoise	94	0.850131	RLH	3.3874	4.72102	3.62135
MEhoneydew1	93	0.329937	RLH	12.3547	3.05217	2.97901
MEmagenta	93	0.769448	Flocculus	1.87782	0.96848	-0.0348848
MEpalevioletred3	93	0.373231	RLH	3.55331	-0.0619387	0.242027
MEthistle1	93	0.989371	LLH	-0.185159	0.370223	0.293921
MElightcoral	92	0.309867	Flocculus	4.34801	6.25883	4.9518
MEantiquewhite4	90	0.373136	Vermis	1.82553	1.20708	0.437372
MEviolet	88	0.689374	Flocculus	-0.599467	0.367227	0.59758
MEyellow4	88	0.244979	Vermis	5.39489	0.492796	0.0924701
MEivory	86	0.705608	RLH	0.850064	4.80875	3.45851
MEskyblue	84	0.161677	Flocculus	1.56335	1.79472	1.1959
MEsteelblue	84	0.450166	Flocculus	9.27416	10.8759	5.8756
MEmediumorchid	83	0.0435633	Flocculus	1.90793	2.94868	2.70702
MEindianred4	81	0.411199	Flocculus	1.16886	3.62136	2.91451
MElightpink4	81	0.886061	Flocculus	2.63885	4.19334	0.079794
MElightsteelblue	81	0.595369	Flocculus	2.98507	4.08581	4.60044
MEdarkslateblue	79	0.79486	Vermis	5.51137	8.17439	4.9614
MEorangered3	79	0.882608	Flocculus	2.38522	5.11747	3.17797
MEnavajowhite2	77	0.113202	Flocculus	3.1703	3.47517	2.96377
MEdarkseagreen4	75	0.963519	Vermis	0.0622218	3.88276	3.09874
MEskyblue2	73	0.446249	Flocculus	0.257095	0.0778382	2.68322
MElightgreen	72	0.535513	RLH	3.24255	7.7641	5.79963
MEcoral2	71	0.272081	Flocculus	0.603019	3.09718	1.3768
MEfirebrick4	70	0.569586	Vermis	2.1438	4.37224	1.2816
MEmediumpurple2	69	0.532331	Flocculus	1.55708	1.98516	2.94062
MEdarkorange2	68	0.983559	RLH	0.0352297	-0.177368	-0.0118344
MEplum1	67	0.876852	Vermis	0.317574	-0.381354	-0.708491
MEsienna3	67	0.315718	Flocculus	-0.226994	0.863589	0.566992
MEbrown4	66	0.096882	Flocculus	1.21011	2.14793	3.44549
MElightcyan	66	0.00661542	Flocculus	0.443438	1.1909	1.72549
MElightsteelblue1	61	0.359675	Flocculus	1.92775	3.03399	1.31016
MEplum	59	0.601928	Vermis	1.22051	-0.39744	-0.148011
MEgrey	58	0.876734	Vermis	1.41908	1.57857	-0.548064
MEblue2	57	0.861888	Vermis	5.53603	1.44019	-0.667989
MEskyblue3	55	0.0491336	Flocculus	1.06163	0.277699	-0.104199
MEdarkviolet	41	0.506511	Flocculus	0.405131	0.283282	0.225904
