## Supplemental Table 1 for "Transcriptomic changes across subregions of the primate cerebellum support the evolution of uniquely human behaviors"

Sample #	Common name	Scientific name	Individual number	Individual ID (Species360 identifier; if applicable)	Age	Sex	Region	Sample Weight (g)	Notes	Concentration (ng/ul)	260/280	260/230	Extracted RNA (ul)	Water (ul)
1	Human	Homo sapiens	1	15_0002_MA	39	M	R lat hemisphere		extracted on 3/4/16	1866.6	2.02	1.66	0.54	14.46
2	Human	Homo sapiens	1	15_0002_MA	39	M	L lat hemisphere		extracted on 3/4/16	1231.3	2.03	2.07	0.81	14.19
3	Human	Homo sapiens	1	15_0002_MA	39	M	vermis		extracted on 3/4/16	1009.9	2.01	1.62	0.99	14.01
4	Human	Homo sapiens	1	15_0002_MA	39	M	flocculus		extracted on 3/4/16	913.1	1.97	2.17	1.1	13.9
5	Human	Homo sapiens	2	15_0004_QL	34	M	L lat hemisphere	0.1		2997	2.03	2.03	0.33	14.67
6	Human	Homo sapiens	2	15_0004_QL	34	M	vermis	0.22		1102.7	2.01	1.42	0.91	14.09
7	Human	Homo sapiens	2	15_0004_QL	34	M	flocculus	0.23		875.2	1.89	2.26	1.14	13.86
8	Human	Homo sapiens	3	15_0003_MO	41	M	R lat hemisphere	0.23		1199.3	1.95	1.85	0.83	14.17
9	Human	Homo sapiens	3	15_0003_MO	41	M	L lat hemisphere	0.195		763.1	1.88	1.97	1.31	13.69
10	Human	Homo sapiens	3	15_0003_MO	41	M	vermis	0.21		1323.9	1.89	2.14	0.76	14.24
11	Human	Homo sapiens	3	15_0003_MO	41	M	flocculus	0.295		1928	1.98	2.15	0.52	14.48
12	Human	Homo sapiens	4	15_0001_LX	31	M	R lat hemisphere	0.24		1813.9	1.95	2.18	0.55	14.45
13	Human	Homo sapiens	4	15_0001_LX	31	M	L lat hemisphere	0.235		1277.3	2	2.07	0.78	14.22
14	Human	Homo sapiens	4	15_0001_LX	31	M	vermis	0.22		1130.9	1.9	2.19	0.88	14.12
15	Human	Homo sapiens	4	15_0001_LX	31	M	flocculus	0.295		1183.2	1.93	1.98	0.85	14.15
18	Spider monkey	Ateles fusciceps	1	Unavailable	36	F	R flocculus	0.175		807.1	1.81	2.34	1.24	13.76
19	Spider monkey	Ateles fusciceps	2	42	40	M	R lat hemisphere	0.15	dark pellet	567.2	1.93	1.77	1.76	13.24
20	Spider monkey	Ateles fusciceps	2	42	40	M	vermis	0.16	dark pellet	726.1	1.95	1.91	1.38	13.62
21	Spider monkey	Ateles fusciceps	2	42	40	M	R flocculus	-		777.3	1.93	2.04	1.29	13.71
28	Siamang	Symphalangus syndactylus	1	58	46	F	L lat hemisphere	0.155		796.8	1.99	2.12	1.26	13.74
29	Siamang	Symphalangus syndactylus	1	58	46	F	vermis	0.15		662.6	1.85	2.04	1.51	13.49
30	Siamang	Symphalangus syndactylus	1	58	46	F	L flocculus	0.165		833.7	1.91	2.05	1.2	13.8
31	Siamang	Symphalangus syndactylus	2	880211	17.5	F	R lat hemisphere	0.165		899.8	1.9	1.89	1.11	13.89
32	Siamang	Symphalangus syndactylus	2	880211	17.5	F	vermis	0.235		1516.8	2.01	2.05	0.66	14.34
33	Siamang	Symphalangus syndactylus	2	880211	17.5	F	R flocculus	0.2		1367.5	1.94	1.87	0.73	14.27
34	Marmoset	Callathrix jacchus	1	25394	8.2	M	R lat hemisphere	0.105		316.2	1.89	1.29	3.16	11.84
35	Marmoset	Callathrix jacchus	1	25394	8.2	M	L lat hemisphere	0.175		3243.7	1.97	2.2	0.31	14.69
36	Marmoset	Callathrix jacchus	1	25394	8.2	M	vermis	0.16		763	1.93	1.88	1.31	13.69
37	Marmoset	Callathrix jacchus	1	25394	8.2	M	L flocculus	0.23		396.8	1.89	1.23	2.52	12.48
38	Marmoset	Callathrix jacchus	2	25395	8.2	M	R lat hemisphere	0.14		475.3	1.93	1.54	2.1	12.9
39	Marmoset	Callathrix jacchus	2	25395	8.2	M	L lat hemisphere	0.195		1003.7	1.99	1.83	1	14
40	Marmoset	Callathrix jacchus	2	25395	8.2	M	vermis	0.175		1319.1	1.91	2.18	0.76	14.24
41	Marmoset	Callathrix jacchus	2	25395	8.2	M	L flocculus	0.115		38.8	1.54	0.28	25.77	-10.77
42	Marmoset	Callathrix jacchus	3	31049	2	M	R lat hemisphere	0.14		681.5	1.91	0.96	1.47	13.53
43	Marmoset	Callathrix jacchus	3	31049	2	M	L lat hemisphere	0.195		976.5	1.98	1.91	1.02	13.98
44	Marmoset	Callathrix jacchus	3	31049	2	M	vermis	0.25	pellet wont stay put!	2478.3	2.13	1.93	0.4	14.6
45	Marmoset	Callathrix jacchus	3	31049	2	M	L flocculus	0.14		488	1.89	1.83	2.05	12.95
46	Rhesus monkey	Macaca mulatta	1	36945	7.3	F	R lat hemisphere	0.24		1960.3	1.97	2.03	0.51	14.49
47	Rhesus monkey	Macaca mulatta	1	36945	7.3	F	L lat hemisphere	0.395		2898.9	2.04	1.9	0.34	14.66
48	Rhesus monkey	Macaca mulatta	1	36945	7.3	F	vermis	0.245		1978.1	1.99	1.83	0.51	14.49
49	Rhesus monkey	Macaca mulatta	1	36945	7.3	F	R flocculus	0.165		685.2	1.9	2.09	1.46	13.54
50	Rhesus monkey	Macaca mulatta	2	38875	4.2	M	R lat hemisphere	0.165		674.4	1.9	2.08	1.48	13.52
51	Rhesus monkey	Macaca mulatta	2	38875	4.2	M	L lat hemisphere	0.18		899.7	2	2.04	1.11	13.89
52	Rhesus monkey	Macaca mulatta	2	38875	4.2	M	vermis	0.165		1297.6	1.96	2.08	0.77	14.23
53	Rhesus monkey	Macaca mulatta	2	38875	4.2	M	R flocculus	0.235		1753	1.99	2.05	0.57	14.43
54	Rhesus monkey	Macaca mulatta	3	34781	9.75	M	R lat hemisphere	0.17		914.6	1.89	2.08	1.09	13.91
55	Rhesus monkey	Macaca mulatta	3	34781	9.75	M	L lat hemisphere	0.16		1215.4	1.99	1.77	0.82	14.18
56	Rhesus monkey	Macaca mulatta	3	34781	9.75	M	vermis	0.18		983.41	2.04	1.81	1.02	13.98
58	Rhesus monkey	Macaca mulatta	4	35787	8.6	F	R lat hemisphere	0.195		1127.6	2	1.45	0.89	14.11
59	Rhesus monkey	Macaca mulatta	4	35787	8.6	F	L lat hemisphere	0.22		2141.2	1.99	2.11	0.47	14.53
60	Rhesus monkey	Macaca mulatta	4	35787	8.6	F	vermis	0.25		1657.5	2.03	2.01	0.6	14.4
61	Rhesus monkey	Macaca mulatta	4	35787	8.6	F	R flocculus	0.16		1161.3	1.96	2.03	0.86	14.14
62	Rhesus monkey	Macaca mulatta	5	20076	9	M	R lat hemisphere	0.15		687.6	1.94	1.96	1.45	13.55
64	Rhesus monkey	Macaca mulatta	5	20076	9	M	vermis	0.21		1886.5	2.03	2.2	0.53	14.47
65	Rhesus monkey	Macaca mulatta	5	20076	9	M	R flocculus	0.185		1269.8	1.95	2.21	0.79	14.21
66	Chimpanzee	Pan troglodytes	1	954	24.5	F	R lat hemisphere	0.185		1441	1.98	1.87	0.69	14.31
68	Chimpanzee	Pan troglodytes	1	954	24.5	F	R flocculus	0.19		1235.1	1.93	2.16	0.81	14.19
69	Chimpanzee	Pan troglodytes	2	1768	50	F	L lat hemisphere	0.235		1435.5	1.92	2.16	0.7	14.3
70	Chimpanzee	Pan troglodytes	2	1768	50	F	vermis	0.255		1898.9	1.96	2.1	0.53	14.47
71	Chimpanzee	Pan troglodytes	2	1768	50	F	L flocculus	0.29		2145.5	2.02	2.07	0.47	14.53
72	Chimpanzee	Pan troglodytes	3	4640	27	M	R lat hemisphere	0.2		1245.1	2	2.07	0.8	14.2
74	Chimpanzee	Pan troglodytes	3	4640	27	M	R flocculus	0.44		2285.5	2	1.89	0.44	14.56
75	Chimpanzee	Pan troglodytes	4	4637	26	M	R lat hemisphere	0.265		2259.6	1.98	2.17	0.44	14.56
76	Chimpanzee	Pan troglodytes	4	4637	26	M	vermis	0.245		1962.5	1.96	2.15	0.51	14.49
77	Chimpanzee	Pan troglodytes	4	4637	26	M	R flocculus	0.17		701.4	1.8	2.22	1.43	13.57
78	Chimpanzee	Pan troglodytes	5	5122	24	M	R lat hemisphere	0.205		1636.3	1.98	2.16	0.61	14.39
79	Chimpanzee	Pan troglodytes	5	5122	24	M	vermis	0.17		754.1	1.84	2.2	1.33	13.67
80	Chimpanzee	Pan troglodytes	5	5122	24	M	R flocculus	0.37		3493.5	1.96	2.2	0.29	14.71
81	Chimpanzee	Pan troglodytes	6	4020	31	M	R lat hemisphere	0.2		1898.1	2.03	2.09	0.53	14.47
83	Chimpanzee	Pan troglodytes	6	4020	31	M	R flocculus	0.18		847.2	1.9	2.12	1.18	13.82
84	Gorilla	Gorilla gorilla	1	289	46	F	L lat hemisphere	0.29		3793.4	2	2.15	0.26	14.74
85	Gorilla	Gorilla gorilla	1	289	46	F	vermis	0.225		1706.3	1.97	2.05	0.59	14.41
86	Gorilla	Gorilla gorilla	1	289	46	F	L flocculus	0.245		2283	1.97	2.19	0.44	14.56
87	Rhesus monkey	Macaca mulatta	5	20076	9	M	L lat hemisphere	0.115
88	Rhesus monkey	Macaca mulatta	3	34781	9.75	M	R flocculus	0.0085
89	Chimpanzee	Pan troglodytes	3	4640	27	M	vermis	0.33
90	Chimpanzee	Pan troglodytes	1	954	24.5	F	vermis	0.1			Purity numbers not available for these samples
91	Spider monkey	Ateles fusciceps	1	Unavailable	36	F	R lat hemisphere	0.095
92	Spider monkey	Ateles fusciceps	1	Unavailable	36	F	vermis	0.08
93	Chimpanzee	Pan troglodytes	6	4020	31	M	vermis	0.185
